# Response to Tcherkez and Farquhar: Rubisco adaptation is more limited by phylogenetic constraint than by catalytic trade-off

**DOI:** 10.1101/2023.01.07.523088

**Authors:** Jacques W. Bouvier, Steven Kelly

## Abstract

Rubisco is the primary entry point for carbon into the biosphere. It has been widely proposed that rubisco is highly constrained by catalytic trade-offs due to correlations between the enzyme’s kinetic traits across species. In previous work, we have shown that these correlations, and thus the strength of catalytic trade-offs, have been over-estimated due to the presence of phylogenetic signal in the kinetic trait data (Bouvier et al., 2021). We demonstrated that only canonical trade-offs between the Michaelis constant for CO_2_ and carboxylase turnover, and between the Michaelis constants for CO_2_ and O_2_ were robust to phylogenetic effects. We further demonstrated that phylogenetic constraints have limited rubisco adaptation to a greater extent than the combined action of catalytic trade-offs. Recently, however, our claims have been contested by Tcherkez and Farquhar (2021), who have argued that the phylogenetic signal we detect in rubisco kinetic traits is an artefact of species sampling, the use of *rbcL-based* trees for phylogenetic inference, laboratory-to-laboratory variability in kinetic measurements, and homoplasy of the C_4_ trait. In the present article, we respond to these criticisms on a point-by-point basis and conclusively show that all are either incorrect or invalid. As such, we stand by our original conclusions. Specifically, the magnitude of rubisco catalytic trade-offs have been overestimated in previous analyses due to phylogenetic biases, and rubisco kinetic evolution has in fact been more limited by phylogenetic constraint.
