## Supplemental File 2 for "Response to Tcherkez and Farquhar: Rubisco adaptation is more limited by phylogenetic constraint than by catalytic trade-off"

### Sheet: Sheet1
Included below are the phylogenetic trees (Newick format) inferred from the coding sequences of matK, atpB, and ndhF genes across all angiosperms in the analysed rubisco kinetic dataset and the subset of angiosperms in the kinetic dataset which perform C3 photosynthesis.
matK (all angiosperms):	((Musa_velutina:0.07124812,((((((((Cenchrus_ciliaris:0.00480395,Setaria_viridis:0.00343534):0.00407294,(Megathyrsus_maximus:0.00900675,Urochloa_panicoides:0.00556892):0.00389921):0.00140594,(((Panicum_amarum:2.36e-06,Panicum_virgatum:2.36e-06):0.00136841,Panicum_phragmitoides:0.00068371):0.00411002,(Panicum_coloratum:0.00272899,(Panicum_dichotomiflorum:0.0020464,panicum_miliaceum:0.00136247):0.00…
atpB (all angiosperms):	((Musa_velutina:0.01670833,((((Oryza_eichingeri:0.00220408,Oryza_punctata:0.00073261):3.41e-06,((((Oryza_glaberrima:1e-06,Oryza_sativa_Japonica_Group:1e-06):1e-06,Oryza_meridionalis:1e-06):3.41e-06,Oryza_longistaminata:3.41e-06):3.41e-06,Oryza_sativa_Indica_Group:0.00073341):0.00146748):0.00075734,Oryza_glumipatula:0.00070917):0.01744646,((((((Cenchrus_ciliaris:0.00611281,Setaria_viridis:0.002081…
ndhF (all angiosperms):	((Musa_velutina:0.0580002,((((((((Cenchrus_ciliaris:0.0093131,Setaria_viridis:0.00527063):0.00513285,(Megathyrsus_maximus:0.00842326,Urochloa_panicoides:0.00454204):0.00916907):0.00082532,((((Panicum_amarum:3.01e-06,Panicum_virgatum:3.01e-06):0.00051895,Panicum_phragmitoides:0.00106657):0.00532225,(Panicum_dichotomiflorum:0.00054524,panicum_miliaceum:0.00156256):0.00158847):0.00105976,Panicum_col…
matK (C3 angiosperms):	((Musa_velutina:0.07124812,((Panicum_bisulcatum:0.00960819,Steinchisma_laxum:0.01755139):0.02327318,(((Oryza_eichingeri:2.36e-06,Oryza_punctata:2.36e-06):0.00171198,(((Oryza_glaberrima:0.00067344,(Oryza_sativa_Indica_Group:2.36e-06,Oryza_sativa_Japonica_Group:2.36e-06):2.36e-06):0.00067341,(Oryza_glumipatula:2.36e-06,Oryza_longistaminata:2.36e-06):2.36e-06):0.00067281,Oryza_meridionalis:2.36e-06)…
atpB (C3 angiosperms):	((Musa_velutina:0.01670833,((((Oryza_eichingeri:0.00220408,Oryza_punctata:0.00073261):3.41e-06,((((Oryza_glaberrima:1e-06,Oryza_sativa_Japonica_Group:1e-06):1e-06,Oryza_meridionalis:1e-06):3.41e-06,Oryza_longistaminata:3.41e-06):3.41e-06,Oryza_sativa_Indica_Group:0.00073341):0.00146748):0.00075734,Oryza_glumipatula:0.00070917):0.01744646,(Steinchisma_laxum:0.02105298,(Brachypodium_distachyon:0.01…
ndhF (C3 angiosperms):	((Musa_velutina:0.0580002,((Panicum_bisulcatum:0.01247111,Steinchisma_laxum:0.01725616):0.01881868,((Oryza_eichingeri:3.02e-06,(((Oryza_glaberrima:0.00052945,(((Oryza_glumipatula:1e-06,Oryza_sativa_Indica_Group:1e-06):1e-06,Oryza_meridionalis:1e-06):3.01e-06,Oryza_longistaminata:3.01e-06):3.01e-06):3.01e-06,Oryza_sativa_Japonica_Group:0.00052924):0.00159578,Oryza_punctata:0.0021332):0.00158137):0…
